# Revision of the genus *Dichaetophora* Duda (Diptera: Drosophilidae), part I: DNA barcoding and molecular phylogenetic reconstruction

**DOI:** 10.1101/2021.05.28.446102

**Authors:** Takehiro K. Katoh, Ji-Min Chen, Jin-Hua Yang, Guang Zhang, Lu Wang, Awit Suwito, Masanori J. Toda, Ya-Ping Zhang, Jian-Jun Gao

## Abstract

The genus *Dichaetophora* is currently comprised of 67 formally described species assigned into five species groups, i.e., *agbo*, *tenuicauda*, *acutissima*, *sinensis* and *trilobita*. In the present study, we challenged to delimit species from a huge amount of samples of *Dichaetophora* and allied taxa (the genus *Mulgravea* and the subgenus *Dudaica* of *Drosophila*) collected from a wide range of the Oriental and east Palearctic regions. We first sorted all specimens into morpho-species, which were tentatively classified into the species groups of *Dichaetophora*, *Mulgravea* and *Dudaica* based on the morphological diagnoses for these supraspecific taxa. Then, we selected representative specimen(s) for each morpho-species and subjected them to barcoding of *COI* (the cytochrome *c* oxidase subunit I gene) sequences. The applied ABGD (automatic barcode gap discovery) algorithm estimated a total of 222 MOTUs (molecular operational taxonomic units). Although most of the morpho-species were recognized as individual MOTUs, some others were divided into multiple MOTUs or combined into a single MOTU, suggesting the existence of cryptic sibling species, subspecies or intraspecific genetic varieties. Out of the 222 MOTUs, 88 representing the supraspecific taxa of *Dichaetophora*, *Mulgravea* and *Dudaica* were selected, along with 33 species from major genera and subgenera of *Drosophila* in the tribe Drosophilini, as in-group (four species from the tribe Colocasiomyini as out-group) for phylogenetic reconstruction. We analyzed a dataset of concatenated nucleotide sequences of 12 nuclear gene markers by the maximum likelihood and Bayesian inference methods. As a result, the three focal taxa (i.e., *Dichaetophora*, *Mulgravea* and *Dudaica*) formed a clade, which we called the “pan-*Dichaetophora*”. Within this large clade, the *agbo*, *tenuicauda*, *sinensis* and *trilobita* groups of *Dichaetophora*, *Mulgravea* and *Dudaica* were recovered as monophyletic groups, but *Dichaetophora* and its *acutissima* group were regarded as paraphyletic. In addition, two clusters were recognized among ungrouped MOTUs of *Dichaetophora*. Thus, the present study has uncovered some problems in the taxonomy of the pan-*Dichaetophora*. Solving such problems will be challenged in Part II of this serial work.
