## Supplemental Table 1 for "Revision of the genus *Dichaetophora* Duda (Diptera: Drosophilidae), part I: DNA barcoding and molecular phylogenetic reconstruction"

### Sheet: Table S1
Table S1. Specimens of the genera Dichaetophora and Mulgravea and the subgenus Dudaica of Drosophila used for COI barcoding.
Genus (Subgenus)*	Species group*	Species/MOTU†	Voucher # (and corresponding information of collection site) of specimens used for barcode sequencing	GenBank accession #
Dichaetophora	agbo	flava	#03146 (Pu'er, Yunnan, CHINA)	n/a
Dichaetophora	agbo	lindae	#00615 (Pu'er, Yunnan, CHINA) / #00616 (ditto) / #00618 (ditto) / #03080 (New Taipei, Taiwan, CHINA) / #03084 (ditto) / #03133 (Pu'er, Yunnan, CHINA) / #03149 (ditto) / #03326 (Ledong, Hainan, CHINA) / #03344 (ditto) / #03346 (ditto) / #04234 (Minamisatsuma, Kanoshima, JAPAN) / #04235 (ditto) / #04240 (ditto) / #04241 (ditto) / #04250 (ditto) / #04251 (ditto) / #06271 (Pu'er, Yunnan, CHINA)	n/a
Dichaetophora	agbo	ogasawarensis	#02995–99 (Taituong, Taiwan, CHINA) / #03081 (Taipei, Taiwan, CHINA)	n/a
Dichaetophora	agbo	sakagamii	#00051 (Ledong, Hainan, CHINA) / #00469 (Shangrao, Jiangxi, CHINA) / #03308 (Ledong, Hainan, CHINA) / #03309 (ditto) / #04318–22 (Nametoko-Keikoku, Eheme, JAPAN)	n/a
Dichaetophora	agbo	surukella	#04324 (Wakayama, Wakayama, JAPAN) / #04325 (ditto) / #04326 (Nametoko-keikoku, Ehime, JAPAN) / #04327 (ditto) / #04330–33 (ditto) / #04335 (ditto)	n/a
Dichaetophora	agbo	delicata	#00024 (Emei, Sichuan, CHINA) / #03144 (Pu'er, Yunnan, CHINA) / #04209 (Wakayama, Wakayama, JAPAN) / #04210 (Nametoko-keikoku, Uwajima, Ehime, JAPAN) / #04211 (Matsuno-cho, Ehime, JAPAN) / #04212–14 (Minamisatsuma, Kagoshima, JAPAN) / #04222–24 (ditto)	n/a
Dichaetophora	agbo	flava-like (Toda-Gao)	#00046 (Nyingchi, Tibet, CHINA)	n/a
Dichaetophora	agbo	lindae-like a (Toda)	#04287–89 (Jambi, Sumatra, INDONESIA)	n/a
Dichaetophora	agbo	lindae-like b (Toda)	#04255–57 (Bogor, West Java, INDONESIA) / #04259 (ditto) / #04273–78 (ditto)	n/a
Dichaetophora	agbo	lindae-like c (Gao)	#04295 (Miri, Sarawak, MALAYSIA) / #04297 (ditto)	n/a
Dichaetophora	agbo	sp. aff. flava (Toda)	#00242 (Bogor, West Java, INDONESIA)	n/a
Dichaetophora	agbo	sp. aff. magnidentata or flava (Toda-Gao)	#00015 (Xishuangbanna, Yunnan, CHINA) / #00557–59 (ditto) / #00565 (ditto) / #00580 (ditto) / #06123 (ditto) / #06124 (ditto) / #06125 (ditto) / #06127 (ditto) / #06128 (ditto) / #06292 (ditto)	n/a
Dichaetophora	agbo	sp. aff. pleurostriata (Toda)	#00236 (Bogor, West Java, INDONESIA) / #00238 (ditto) / #04314 (ditto) / #04316 (ditto)	n/a
Dichaetophora	agbo	sp. aff. raridentata (Gao)	#00016 (Xishuangbanna, Yunnan, CHINA) / #00581 (ditto) / #00582 (ditto)	n/a
Dichaetophora	agbo	sp. aff. sakagamii (Katoh)	#06389–93 (Laibin, Guangxi, CHINA) / #06435–42 (ditto) / #06489–501 (ditto)	n/a
Dichaetophora	agbo	sp.1 agbo group (Katoh)	#06163 (Pu'er, Yunnan, CHINA)	n/a
Dichaetophora	agbo	sp.1a aff. ogasawarensis (Toda)	#00243 (Bogor, West Java, INDONESIA) / #04354 (ditto) / #04355 (ditto) / #04385 (ditto)	n/a
Dichaetophora	agbo	sp.1b aff. ogasawarensis (Toda)	#00244 (Bogor, West Java, INDONESIA)	n/a
Dichaetophora	agbo	sp.1c aff. ogasawarensis (Toda)	#00585 (Pu'er, Yunnan, CHINA) / #06164 (ditto)	n/a
Dichaetophora	agbo	sp.2 aff. ogasawarensis (Toda)	#00245 (Bogor, West Java, INDONESIA) / #00246 (ditto) / #04346 (ditto) / #04357 (ditto)	n/a
Dichaetophora	agbo	sp.4 aff. flava (Toda)	#04353 (Bogor, West Java, INDONESIA)	n/a
Dichaetophora	agbo	sp.BG1 (Toda)	#04358–60 (Bogor, West Java, INDONESIA)	n/a
Dichaetophora	agbo	sp.BN1 (Gao)	#00047 (Xishuangbanna, Yunnan, CHINA) / #06358 (ditto)	n/a
Dichaetophora	agbo	sp.BN2 (Gao)	#00690 (Xishuangbanna, Yunnan, CHINA)	n/a
Dichaetophora	agbo	sp.BN3a (Gao)	#00693 (Xishuangbanna, Yunnan, CHINA)	n/a
Dichaetophora	agbo	sp.BN3b (Gao)	#06290 (Xishuangbanna, Yunnan, CHINA)	n/a
Dichaetophora	agbo	sp.C2 (Toda)	#04366 (Ranau, Sabah, MALAYSIA)	n/a
Dichaetophora	agbo	sp.C5 (Toda)	#04374 (Ranau, Sabah, MALAYSIA)	n/a
Dichaetophora	agbo	sp.DHS1a (Gao)	#00052 (Ledong, Hainan, CHINA) / #03296 (Lingshui, Hainan, CHINA) / #03297 (ditto) / #03300 (ditto) / #06363 (ditto)	n/a
Dichaetophora	agbo	sp.DHS1b (Gao)	#06299 (Xishuangbanna, Yunnan, CHINA)	n/a
Dichaetophora	agbo	sp.DHS1c (Gao)	#06512 (Baoshan, Yunnan, CHINA)	n/a
Dichaetophora	agbo	sp.DHS1d (Gao)	#00003 (Zhaoqing, Guangdong, CHINA)	n/a
Dichaetophora	agbo	sp.DLS2 (Gao)	#00417 (Ledong, Hainan, CHINA) / #00418 (ditto)	n/a
Dichaetophora	agbo	sp.DLS4a (Gao)	#03098 (Ledong, Hainan, CHINA)	n/a
Dichaetophora	agbo	sp.DLS4b (Gao)	#03103 (Ledong, Hainan, CHINA)	n/a
Dichaetophora	agbo	sp.DLS4c (Gao)	#06139 (Xishuangbanna, Yunnan, CHINA) / #06140 (ditto)	n/a
Dichaetophora	agbo	sp.EM1 (Gao)	#00022 (Emei, Sichuan, CHINA) / #00451 (Shangri-La, Yunnan, CHINA) / #01043 (Sangzhi, Hunan, CHINA) / #03201 (Emei, Sichuan, CHINA) / #06376 (ditto) / #06377 (ditto)	n/a
Dichaetophora	agbo	sp.G2a (Toda)	#00023 (Emei, Sichuan, CHINA) / #03041 (New Taipei, Taiwan, CHINA) / #03093 (ditto) / #06398 (Emei, Sichuan, CHINA) / #06399 (ditto)	n/a
Dichaetophora	agbo	sp.G2b (Toda)	#03055 (Fushan Botanical Garden, Taiwan, CHINA) / #03056 (ditto)	n/a
Dichaetophora	agbo	sp.G3a (Toda)	#00027 (Guilin, Guangxi, CHINA) / #00030 (ditto) / #00422 (Xishuangbanna, Yunnan, CHINA) / #03095–97 (Guilin, Guangxi, CHINA) / #03101 (ditto) / #03106 (ditto) / #03115–17 (ditto) / #06117 (Xishuangbanna, Yunnan, CHINA)	n/a
Dichaetophora	agbo	sp.G3b (Toda)	#03099 (Nyingchi, Tibet, CHINA) / #03100 (ditto) / #03104 (ditto) / #03105 (ditto) / #03123–25 (ditto) / #06075 (Pu'er, Yunnan, CHINA)	n/a
Dichaetophora	agbo	sp.GL3 (Gao)	#00599 (Guilin, Guangxi, CHINA) / #00600 (ditto) / #06305 (ditto)	n/a
Dichaetophora	agbo	sp.GL5 (Gao)	#00598 (Guilin, Guangxi, CHINA)	n/a
Dichaetophora	agbo	sp.GX1a (Toda)	#00014 (Xishuangbanna, Yunnan, CHINA) / #00562 (ditto) / #06296 (ditto)	n/a
Dichaetophora	agbo	sp.GX1b (Toda)	#06388 (Guilin, Guangxi, CHINA)	n/a
Dichaetophora	agbo	sp.HM1 agbo group (Toda)	#00252 (Bogor, West Java, INDONESIA) / #04381 (ditto)	n/a
Dichaetophora	agbo	sp.HM2 agbo group (Toda)	#00253 (Bogor, West Java, INDONESIA)	n/a
Dichaetophora	agbo	sp.HM3 agbo group (Toda)	#00254 (Bogor, West Java, INDONESIA)	n/a
Dichaetophora	agbo	sp.HM4 agbo group (Toda)	#00255 (Bogor, West Java, INDONESIA)	n/a
Dichaetophora	agbo	sp.HM5 agbo group (Toda)	#00264 (Bogor, West Java, INDONESIA)	n/a
Dichaetophora	agbo	sp.HM6 agbo group (Toda)	#00265–67 (Bogor, West Java, INDONESIA) / #04386 (ditto) / #04387 (ditto)	n/a
Dichaetophora	agbo	sp.HN4 (Toda)	#00053–56 (Ledong, Hainan, CHINA) / #06508 (ditto) / #06509 (ditto)	n/a
Dichaetophora	agbo	sp.HS1 (Gao)	#00409 (Xishuangbanna, Yunnan, CHINA) / #00448 (ditto) / #00457 (Pu'er, Yunnan, CHINA) / #06175 (ditto) / #06178–80 (ditto) / #06313 (Xishuangbanna, Yunnan, CHINA) / #06317 (ditto)	n/a
Dichaetophora	agbo	sp.HS10a (Gao)	#00440 (Xishuangbanna, Yunnan, CHINA) / #00441 (ditto) / #01488 (Xishuangbanna, Yunnan, CHINA) / #03343 (Ledong, Hainan, CHINA) / #06169–71 (ditto) / #06246 (ditto) / #06248 (ditto) / #06263 (ditto) / #06269 (ditto) / #06270 (ditto) / #06295 (Xishuangbanna, Yunnan, CHINA) / #06331 (ditto) / #06332 (ditto)	n/a
Dichaetophora	agbo	sp.HS10b (Gao)	#00619 (Pu'er, Yunnan, CHINA)	n/a
Dichaetophora	agbo	sp.HS10c (Gao)	#00560 (Xishuangbanna, Yunnan, CHINA)	n/a
Dichaetophora	agbo	sp.HS10d (Gao)	#03142 (Xishuangbanna, Yunnan, CHINA)	n/a
Dichaetophora	agbo	sp.HS12 (Gao)	#00428 (Xishuangbanna, Yunnan, CHINA) / #06326 (ditto)	n/a
Dichaetophora	agbo	sp.HS3a (Gao)	#00429 (Xishuangbanna, Yunnan, CHINA) / #00465 (Quanzhou, Fujian, CHINA) / #03039 (Yunlin, Taiwan, CHINA) / #03059 (Fushan Botanical Garden, Taiwan, CHINA) / #03070 (Nantou, Taiwan, CHINA) / #03083 (New Taipei, Taiwan, CHINA) / #06232 (Baoshan, Yunnan, CHINA) / #06277 (Lüchun, Yunnan, CHINA)	n/a
Dichaetophora	agbo	sp.HS3b (Gao)	#03092 (Nantou, Taiwan, CHINA)	n/a
Dichaetophora	agbo	sp.HS3c (Gao)	#06174 (Pu'er, Yunnan, CHINA) / #06176 (ditto) / #06177 (ditto)	n/a
Dichaetophora	agbo	sp.HS5 (Gao)	#00431 (Xishuangbanna, Yunnan, CHINA) / #00596 (Guilin, Guangxi, CHINA) / #00653 (Pu'er, Yunnan, CHINA) / #00655 (ditto) / #03298 (Ledong, Hainan, CHINA) / #03299 (ditto) / #03301–06 (ditto) / #03321 (ditto) / #03323 (ditto) / #03324 (ditto) / #06142 (Xishuangbanna, Yunnan, CHINA) / #06316 (ditto) / #06330 (ditto) / #06369 (Ledong, Hainan, CHINA)	n/a
Dichaetophora	agbo	sp.HS7a (Gao)	#00433 (Xishuangbanna, Yunnan, CHINA)	n/a
Dichaetophora	agbo	sp.HS7b (Gao)	#06165–68 (Pu'er, Yunnan, CHINA)	n/a
Dichaetophora	agbo	sp.HS7c (Gao)	#06318 (Xishuangbanna, Yunnan, CHINA)	n/a
Dichaetophora	agbo	sp.Indo-New1 (Toda)	#00241 (Bogor, West Java, INDONESIA) / #04306 (ditto)	n/a
Dichaetophora	agbo	sp.Indo-New2a (Toda)	#00237 (Bogor, West Java, INDONESIA)	n/a
Dichaetophora	agbo	sp.Indo-New2b (Toda)	#04307 (Bogor, West Java, INDONESIA)	n/a
Dichaetophora	agbo	sp.2 agbo group (Katoh)	#06261 (Xishuangbanna, Yunnan, CHINA) / #06289 (ditto)	n/a
Dichaetophora	agbo	sp.Indo-New3 (Toda)	#00248 (Bogor, West Java, INDONESIA) / #04350 (ditto)	n/a
Dichaetophora	agbo	sp.Indo-New4 (Toda)	#00250 (Bogor, West Java, INDONESIA)	n/a
Dichaetophora	agbo	sp.Indo-New5 (Toda)	#00251 (Bogor, West Java, INDONESIA) / #04356 (ditto)	n/a
Dichaetophora	agbo	sp.JF10 (Gao)	#03347 (Ledong, Hainan, CHINA)	n/a
Dichaetophora	agbo	sp.JF12 (Gao)	#03327 (Ledong, Hainan, CHINA) / #03357 (ditto)	n/a
Dichaetophora	agbo	sp.JF13 (Gao)	#03345 (Ledong, Hainan, CHINA)	n/a
Dichaetophora	agbo	sp.JF4 (Gao)	#03322 (Ledong, Hainan, CHINA) / #03348 (ditto) / #03350–53 (ditto) / #06370–72 (ditto)	n/a
Dichaetophora	agbo	sp.JF5 (Gao)	#03354 (Ledong, Hainan, CHINA)	n/a
Dichaetophora	agbo	sp.JF8 (Gao)	#03358 (Ledong, Hainan, CHINA)	n/a
Dichaetophora	agbo	sp.JF9 (Gao)	#03320 (Ledong, Hainan, CHINA)	n/a
Dichaetophora	agbo	sp.K1 (Toda)	#04389 (Miri, Sarawak, MALAYSIA) / #04390 (ditto) / #04392–94 (ditto) / #04396 (ditto) / #04397 (ditto) / #04399–404 (ditto)	n/a
Dichaetophora	agbo	sp.L1 (Toda)	#04298 (Miri, Sarawak, MALAYSIA) / #04409–15 (ditto)	n/a
Dichaetophora	agbo	sp.L3 (Toda)	#04416 (Miri, Sarawak, MALAYSIA) / #04417 (ditto)	n/a
Dichaetophora	agbo	sp.PE1 (Gao)	#00601 (Pu'er, Yunnan, CHINA) / #03136–38 (ditto)	n/a
Dichaetophora	agbo	sp.PE3a (Gao)	#00617 (Pu'er, Yunnan, CHINA) / #00620 (ditto) / #00621 (ditto) / #00656 (ditto) / #00657 (ditto) / #03147 (ditto)	n/a
Dichaetophora	agbo	sp.PE3b (Gao)	#06193 (Pu'er, Yunnan, CHINA) / #06300 (Xishuangbanna, Yunnan, CHINA) / #06373–75 (ditto)	n/a
Dichaetophora	agbo	sp.PE5a (Gao)	#00632 (Pu'er, Yunnan, CHINA) / #00633 (ditto) / #00646 (ditto) / #00650 (ditto) / #00691 (Xishuangbanna, Yunnan, CHINA) / #03325 (ditto)	n/a
Dichaetophora	agbo	sp.PE5b (Gao)	#00644 (Pu'er, Yunnan, CHINA) / #00649 (ditto) / #06172 (ditto)	n/a
Dichaetophora	agbo	sp.PE5c (Gao)	#00631 (Pu'er, Yunnan, CHINA) / #00634 (ditto) / #00635 (ditto) / #00645 (ditto) / #00647 (ditto) / #00651 (ditto) / #03145 (ditto) / #06247 (ditto)	n/a
Dichaetophora	agbo	sp.PE5d (Katoh)	#06105 (Pu'er, Yunnan, CHINA) / #06249 (ditto) / #06511 (Xishuangbanna, Yunnan, CHINA)	n/a
Dichaetophora	agbo	sp.PE5e (Katoh)	#06510 (Xishuangbanna, Yunnan, CHINA)	n/a
Dichaetophora	agbo	sp.PE6a (Gao)	#00654 (Pu'er, Yunnan, CHINA) / #00684 (ditto) / #06161 (ditto)	n/a
Dichaetophora	agbo	sp.PE6b (Gao)	#06184 (Baoshan, Yunnan, CHINA) / #06185 (ditto) / #06267 (Pu'er, Yunnan, CHINA) / #06268 (ditto) / #06301 (Xishuangbanna, Yunnan, CHINA)	n/a
Dichaetophora	agbo	sp.PE6c (Gao)	#06262 (Xishuangbanna, Yunnan, CHINA)	n/a
Dichaetophora	agbo	sp.PE8 (Gao)	#00658 (Pu'er, Yunnan, CHINA)	n/a
Dichaetophora	agbo	sp.PE9 (Gao)	#00659 (Pu'er, Yunnan, CHINA)	n/a
Dichaetophora	agbo	sp.PE10 (Gao)	#00458 (Pu'er, Yunnan, CHINA) / #03143 (ditto) / #03148 (ditto) / #06250 (ditto)	n/a
Dichaetophora	agbo	sp.S1b (Toda)	#00017 (Xishuangbanna, Yunnan, CHINA)	n/a
Dichaetophora	agbo	sp.SA1 (Gao)	#04299 (Miri, Sarawak, MALAYSIA)	n/a
Dichaetophora	agbo	sp.SC3 (Gao)	#03200 (Emei, Sichuan, CHINA) / #03203 (ditto)	n/a
Dichaetophora	agbo	sp.SX1 (Gao)	#03186 (Baoji, Shaanxi, CHINA) / #03192 (ditto)	n/a
Dichaetophora	agbo	sp.SX2 (Gao)	#03187 (Baoji, Shaanxi, CHINA)	n/a
Dichaetophora	agbo	sp.TPS1 (Gao)	#03174 (Zhangjiajie, Hunan, CHINA)	n/a
Dichaetophora	agbo	sp.TW1 (Gao)	#03060 (Fushan Botanical Garden, Taiwan, CHINA)	n/a
Dichaetophora	agbo	sp.TW3 (Gao)	#03042 (Fushan Botanical Garden, Taiwan, CHINA) / #03086 (Chiayi, Taiwan, CHINA)	n/a
Dichaetophora	agbo	sp.TW5 (Gao)	#02985 (Taitung, Taiwan, CHINA) / #03050 (ditto) / #03051 (ditto) / #03075 (New Taipei, Taiwan, CHINA)	n/a
Dichaetophora	agbo	sp.V3a (Toda)	#00268 (Sapa, Laocai, VIETNAM)	n/a
Dichaetophora	agbo	sp.V3b (Toda)	#00269 (Sapa, Laocai, VIETNAM)	n/a
Dichaetophora	agbo	sp.V3c (Toda)	#06141 (Xishuangbanna, Yunnan, CHINA)	n/a
Dichaetophora	agbo	sp.WJ1 (Gao)	#04305 (Bogor, West Java, INDONESIA) / #04312 (ditto) / #04315 (ditto)	n/a
Dichaetophora	agbo	sp.WJ2 (Gao)	#04308 (Bogor, West Java, INDONESIA)	n/a
Dichaetophora	agbo	sp.WJ3 (Gao)	#04310 (Bogor, West Java, INDONESIA) / #04313 (ditto)	n/a
Dichaetophora	agbo	sp.WJ4 (Gao)	#04418 (Bogor, West Java, INDONESIA)	n/a
Dichaetophora	agbo	sp.WTS10 (Gao)	#06302 (Xishuangbanna, Yunnan, CHINA)	n/a
Dichaetophora	agbo	sp.WTS5 (Gao)	#00501 (Xishuangbanna, Yunnan, CHINA) / #00583 (Pu'er, Yunnan, CHINA) / #06162 (ditto)	n/a
Dichaetophora	agbo	sp.WTS6 (Gao)	#00555 (Xishuangbanna, Yunnan, CHINA) / #00568 (ditto)	n/a
Dichaetophora	agbo	sp.WTS7a (Gao)	#00556 (Xishuangbanna, Yunnan, CHINA) / #00563 (ditto) / #00694 (ditto) / #06297 (Xishuangbanna, Yunnan, CHINA)	n/a
Dichaetophora	agbo	sp.WTS7b (Gao)	#03181 (Badong, Hubei, CHINA)	n/a
Dichaetophora	agbo	sp.WTS7c (Gao)	#03078 (New Taipei, Taiwan, CHINA)	n/a
Dichaetophora	agbo	sp.WTS8a (Gao)	#00554 (Xishuangbanna, Yunnan, CHINA) / #00561 (ditto) / #03134 (Pu'er, Yunnan, CHINA) / #03150 (ditto) / #03307 (Ledong, Hainan, CHINA) / #03340 (ditto) / #06173 (Pu'er, Yunnan, CHINA) / #06272 (ditto) / #06273 (ditto) / #06293 (Xishuangbanna, Yunnan, CHINA)	n/a
Dichaetophora	agbo	sp.WTS8b (Gao)	#00648 (Pu'er, Yunnan, CHINA) / #00652 (ditto) / #06264 (Pu'er, Yunnan, CHINA) / #03061 (Fushan Botanical Garden, Taiwan, CHINA) / #03082 (New Taipei, Taiwan, CHINA)	n/a
Dichaetophora	agbo	sp.WTS8c (Gao)	#03079 (New Taipei, Taiwan, CHINA)	n/a
Dichaetophora	agbo	sp.WTS8d (Gao)	#06294 (Xishuangbanna, Yunnan, CHINA)	n/a
Dichaetophora	agbo	sp.XZ2a (Gao)	#00042 (Nyingchi, Tibet, CHINA) / #06365–68 (ditto)	n/a
Dichaetophora	agbo	sp.XZ2b (Gao)	#00692 (Xishuangbanna, Yunnan, CHINA)	n/a
Dichaetophora	agbo	sp.XZ4a (Gao)	#00044 (Nyingchi, Tibet, CHINA)	n/a
Dichaetophora	agbo	sp.XZ4b (Gao)	#06486–88 (Ngawa, Sichuan, CHINA)	n/a
Dichaetophora	agbo	sp.XZ8 (Gao)	#03285 (Nyingchi, Tibet, CHINA)	n/a
Dichaetophora	agbo	sp.Y4 (Gao)	#04080 (Baoshan, Yunnan, CHINA) / #06069 (Pu'er, Yunnan, CHINA) / #06074 (ditto)	n/a
Dichaetophora	acutissima	acutissima	#00026 (Emei, Sichuan, CHINA) / #00028 (Damingshan, Guangxi, CHINA) / #03184 (Badong, Hubei, CHINA) / #03185 (Wanzhou, Chongqing, CHINA) / #03197 (Emei, Sichuan, CHINA) / #03198 (ditto) / #03229 (ditto) / #03386 (Xishuangbanna, Yunnan, CHINA) / #03604 (Nyingchi, Tibet, CHINA) / #03778 (Jambi, Sumatra, INDONESIA) / #03779 (ditto) / #03787 (Sapa, Laocai, VIETNAM) / #06137 (Xishuangbanna, Yunnan, CH…	n/a
Dichaetophora	acutissima	cyanea	#00018 (Nyingchi, Tibet, CHINA) / #00019 (ditto) / #00436 (Xishuangbanna, Yunnan, CHINA) / #01045 (Zhangjiajie, Hunan, CHINA) / #01047 (ditto) / #03286–88 (Nyingchi, Tibet, CHINA) / #03389–93 (ditto) / #06071 (Pu'er, Yunnan, CHINA) / #06084 (ditto)	n/a
Dichaetophora	acutissima	harpophallata	#00466 (Shangrao, Jiangxi, CHINA) / #03289 (Nyingchi, Tibet, CHINA) / #03395 (Xishuangbanna, Yunnan, CHINA) / #03397 (Nyingchi, Tibet, CHINA) / #03398 (ditto) / #03400–06 (ditto) / #03592–97 (ditto) / #03602 (ditto) / #03603 (ditto) / #03605 (ditto) / #03606 (ditto)	n/a
Dichaetophora	acutissima	pseudocyanea	#00020 (Nyingchi, Tibet, CHINA) / #00032 (Xishuangbanna, Yunnan, CHINA) / #00434 (ditto) / #06083 (Pu'er, Yunnan, CHINA) / #06183 (Baoshan, Yunnan, CHINA)	n/a
Dichaetophora	acutissima	sp.1 aff. harpophallata (Gao)	#03800 (Sapa, Laocai, VIETNAM)	n/a
Dichaetophora	acutissima	sp.2a aff. harpophallata (Gao)	#00021 (Nyingchi, Tibet, CHINA) / #03399 (ditto) / #03598–601 (ditto) / #03607 (ditto)	n/a
Dichaetophora	acutissima	sp.2b aff. harpophallata (Gao)	#03591 (Nyingchi, Tibet, CHINA) / #06206 (Baoshan, Yunnan, CHINA)	n/a
Dichaetophora	acutissima	sp.2 aff. acutissima (Gao)	#03777 (Jambi, Sumatra, INDONESIA)	n/a
Dichaetophora	acutissima	sp.DLS5 (Gao)	#00420 (Ledong, Hainan, CHINA) / #00421 (ditto)	n/a
Dichaetophora	acutissima	sp.HS6 (Gao)	#00029 (Guilin, Guangxi, CHINA) / #00432 (Xishuangbanna, Yunnan, CHINA) / #03384 (ditto) / #03385 (ditto)	n/a
Dichaetophora	acutissima	sp.HS9a (Gao)	#00437 (Xishuangbanna, Yunnan, CHINA)	n/a
Dichaetophora	acutissima	sp.HS9b (Gao)	#03394 (Xishuangbanna, Yunnan, CHINA) / #03396 (ditto)	n/a
Dichaetophora	acutissima	sp.HTX1 (Gao)	#00450 (Shangri-La, Yunnan, CHINA) / #06342 (ditto)	n/a
Dichaetophora	acutissima	sp.PE11 (Gao)	#00452 (Shangri-La, Yunnan, CHINA) / #03139–41 (Pu'er, Yunnan, CHINA) / #03383 (Xishuangbanna, Yunnan, CHINA) / #03387 (Shangri-La, Yunnan, CHINA) / #06092 (Pu'er, Yunnan, CHINA) / #06159 (ditto)	n/a
Dichaetophora	acutissima	sp.TW6 (Gao)	#02992 (Taitung, Taiwan, CHINA) / #02993 (ditto) / #03045–48 (ditto)	n/a
Dichaetophora	acutissima	sp.TW8 (Gao)	#03000 (Taitung, Taiwan, CHINA) / #03034 (Yunlin, Taiwan, CHINA) / #03035 (ditto) / #03049 (Taitung, Taiwan, CHINA) / #03584–90 (Fushan Botanical Garden, Taiwan, CHINA) / #03631–33 (ditto) / #03764–68 (Nametoko-keikoku, Ehime, JAPAN) / #03784–86 (Chitou, Taiwan, CHINA)	n/a
Dichaetophora	acutissima	sp.XZ1a (Gao)	#03388 (Xishuangbanna, Yunnan, CHINA)	n/a
Dichaetophora	acutissima	sp.XZ1b (Gao)	#06182 (Baoshan, Yunnan, CHINA)	n/a
Dichaetophora	tenuicauda	alticola	#00589 (Guilin, Guangxi, CHINA) / #03206 (Emei, Sichuan, CHINA) / #03208 (ditto) / #03231–33 (ditto) / #03253 (ditto) / #03261 (ditto) / #03262 (ditto) / #03264 (ditto) / #03274–76 (ditto) / #03279 (ditto) / #03281 (ditto) / #06200 (Baoshan, Yunnan, CHINA) / #06204 (ditto) / #06274 (Guilin, Guangxi, CHINA) / #06275 (ditto) / #06364 (Guangxi, CHINA)	n/a
Dichaetophora	tenuicauda	emeishanensis	#00001 (Kunming, Yunnan, CHINA) / #00453 (Dali, Yunnan, CHINA) / #00455 (ditto) / #03157 (Hangzhou, Zhejiang, CHINA) / #03158 (ditto) / #03172 (Zhangjiajie, Hunan, CHINA) / #03173 (ditto) / #03175 (Badong, Hubei, CHINA) / #03182 (ditto) / #03188–91 (Baoji, Shaanxi, CHINA) / #03254 (Emei, Sichuan, CHINA) / #03260 (ditto) / #03263 (ditto) / #03269–71 (ditto) / #03273 (ditto) / #06076 (Pu'er, Yunnan…	n/a
Dichaetophora	tenuicauda	facilis	#00040 (Nyingchi, Tibet, CHINA) / #00423 (Xishuangbanna, Yunnan, CHINA) / #03036 (Yunlin, Taiwan, CHINA) / #03037 (ditto) / #03199 (Emei, Sichuan, CHINA) / #03202 (ditto) / #03259 (ditto) / #03265–68 (ditto) / #03272 (ditto) / #03280 (ditto) / #03282–84 (ditto) / #03290 (Nyingchi, Tibet, CHINA) / #03911 (Sapa, Laocai, VIETNAM) / #03913–16 (ditto) / #03918 (ditto) / #03919 (ditto) / #06085 (Pu'er,…	n/a
Dichaetophora	tenuicauda	presuturalis	#00045 (Nyingchi, Tibet, CHINA) / #00597 (Guilin, Guangxi, CHINA) / #00629 (Pu'er, Yunnan, CHINA) / #00630 (ditto) / #03193–96 (Emei, Sichuan, CHINA) / #06098 (Pu'er, Yunnan, CHINA) / #06503–06 (Baoshan, Yunnan, CHINA)	n/a
Dichaetophora	tenuicauda	pseudotenuicauda	#02987–90 (Taitung, Taiwan, CHINA) / #03043 (Fushan Botanical Garden, Taiwan, CHINA) / #03044 (ditto) / #03064–67 (Chiayi, Taiwan, CHINA) / #03069 (Nantou, Taiwan, CHINA) / #03094 (ditto) / #03931–36 (Chitou, Taiwan, CHINA)	n/a
Dichaetophora	tenuicauda	tenuicauda	#00049 (Benxi, Liaoning, CHINA) / #00050 (ditto) / #03154 (ditto) / #03155 (ditto) / #03937–40 (Sapporo, Hokkaido, JAPAN) / #03957 (Matsuno-cho, Ehime, JAPAN) / #03959 (ditto) / #03962 (Wakayama, Wakayama, JAPAN) / #03963–65 (Shimokita, Aomori, JAPAN)	n/a
Dichaetophora	tenuicauda	sp. aff. emeishanensis (Gao)	#03966–70 (Matsuno-cho, Ehime, JAPAN) / #03971–89 (Minamikyushu, Kagoshima, JAPAN)	n/a
Dichaetophora	tenuicauda	sp.1 aff. presuturalis (Katoh)	#03180 (Badong, Hubei, CHINA)	n/a
Dichaetophora	tenuicauda	sp.2 aff. presuturalis (Katoh)	#03917 (Sapa, Laocai, VIETNAM) / #06233 (Baoshan, Yunnan, CHINA)	n/a
Dichaetophora	tenuicauda	sp. aff. pseudotenuicauda (Katoh)	#06097 (Pu'er, Yunnan, CHINA)	n/a
Dichaetophora	tenuicauda	sp. tenuicauda group (Katoh)	#06201 (Baoshan, Yunnan, CHINA)	n/a
Dichaetophora	tenuicauda	sp.1 aff. facilis (Gao)	#03990 (Bogor, West Java, INDONESIA) / #03991 (ditto) / #03992–03998 (Baturaden, Central Java, INDONESIA)	n/a
Dichaetophora	tenuicauda	sp.2 aff. facilis (Gao)	#04000 (Ranau, Sabah, MALAYSIA)	n/a
Dichaetophora	tenuicauda	sp.3 aff. facilis (Gao)	#04001–03 (Jambi, Sumatra, INDONESIA) / #04005 (ditto) / #04006 (ditto)	n/a
Dichaetophora	tenuicauda	sp.4 aff. facilis (Katoh)	#06072 (Pu'er, Yunnan, CHINA) / #06077 (ditto)	n/a
Dichaetophora	tenuicauda	sp.5 aff. facilis (Katoh)	#06194 (Baoshan, Yunnan, CHINA)	n/a
Dichaetophora	tenuicauda	sp.DLS1 (Gao)	#00061 (Ledong, Hainan, CHINA)	n/a
Dichaetophora	tenuicauda	sp.DLS3a (Gao), males + sp.DLS3b (Gao), males	#00415 (Xishuangbanna, Yunnan, CHINA) / #00427 (ditto) / #00627 (Pu'er, Yunnan, CHINA) / #06089 (ditto) / #06090 (ditto) / #06101 (ditto) / #06151 (ditto) / #06160 (ditto) / #06196 (Baoshan, Yunnan, CHINA) / #06208 (ditto) / #06209 (ditto)	n/a
			#03204 (Emei, Sichuan, CHINA) / #03205 (ditto) / #03207 (ditto) / #03234 (ditto) / #06086 (Pu'er, Yunnan, CHINA) / #06091 (ditto)	n/a
Dichaetophora	tenuicauda	sp.DLS3a (Gao) + sp.DLS3b (Gao), females	#00229 (Sapa, Laocai, VIETNAM) / #00230 (ditto) / #00595 (Zhaoqing, Guangdong, CHINA) / #00623–26 (Pu'er, Yunnan, CHINA) / #00672 (ditto) / #00680 (ditto) / #03258 (Emei, Sichuan, CHINA) / #03277 (ditto) / #03278 (ditto) / #03295 (Nyingchi, Tibet, CHINA) / #06095 (Pu'er, Yunnan, CHINA) / #06102 (ditto) / #06103 (ditto) / #06155 (ditto) / #06156 (ditto) / #06187 (Baoshan, Yunnan, CHINA) / #06188 (…	n/a
Dichaetophora	tenuicauda	sp.GL2 (Gao)	#00590 (Guilin, Guangxi, CHINA) / #00594 (ditto)	n/a
Dichaetophora	tenuicauda	sp.GL4 (Gao)	#00591–93 (Guilin, Guangxi, CHINA)	n/a
Dichaetophora	tenuicauda	sp.HS8 (Gao)	#00435 (Xishuangbanna, Yunnan, CHINA) / #00584 (Pu'er, Yunnan, CHINA) / #00688 (ditto) / #06153 (ditto) / #06154 (ditto) / #06190 (ditto) / #06191 (ditto) / #06266 (ditto) / #06286–88 (ditto) / #06310 (Xishuangbanna, Yunnan, CHINA)	n/a
Dichaetophora	tenuicauda	sp.HN1 (Toda)	#01044 (Zhangjiajie, Hunan, CHINA)	n/a
Dichaetophora	tenuicauda	sp.JF2 (Gao)	#00057 (Ledong, Hainan, CHINA) / #00058 (ditto) / #03328–33 (ditto)	n/a
Dichaetophora	tenuicauda	sp.JF3 (Gao)	#00059 (Ledong, Hainan, CHINA) / #00060 (ditto) / #00419 (ditto) / #03334–36 (ditto) / #03338 (ditto) / #03339 (ditto)	n/a
Dichaetophora	tenuicauda	sp.LN1 (Gao)	#03156 (Benxi, Liaoning, CHINA) / #03920–23 (Sapporo, Hokkaido, JAPAN)	n/a
Dichaetophora	tenuicauda	sp.PE2b (Gao)	#00602 (Pu'er, Yunnan, CHINA) / #00622 (ditto) / #06157 (ditto) / #06265 (ditto)	n/a
Dichaetophora	tenuicauda	sp.SC2 (Gao)	#03238 (Emei, Sichuan, CHINA) / #03239 (ditto) / #03241–46 (ditto) / #03251 (ditto) / #03252 (ditto) / #03255–57 (ditto)	n/a
Dichaetophora	tenuicauda	sp.SU1 (Gao)	#04004 (Jambi, Sumatra, INDONESIA)	n/a
Dichaetophora	tenuicauda	sp.V1 (Toda)	#00228 (Sapa, Laocai, VIETNAM) / #00231 (ditto) / #00232 (ditto) / #00234 (ditto) / #00424 (Xishuangbanna, Yunnan, CHINA) / #00426 (ditto) / #00628 (Pu'er, Yunnan, CHINA) / #06186 (Baoshan, Yunnan, CHINA) / #06199 (ditto) / #06202 (ditto) / #06212–14 (ditto) / #06216 (ditto) / #06281 (Pu'er, Yunnan, CHINA) / #06309 (Xishuangbanna, Yunnan, CHINA) / #06333 (ditto) / #06344 (ditto) / #06346 (ditto) …	n/a
Dichaetophora	tenuicauda	sp.V2 (Toda)	#00235 (Sapa, Laocai, VIETNAM)	n/a
Dichaetophora	tenuicauda	sp.WTS9 (Gao)	#00573 (Xishuangbanna, Yunnan, CHINA) / #00575 (ditto) / #06119 (ditto) / #06134 (ditto) / #06192 (Pu'er, Yunnan, CHINA)	n/a
Dichaetophora	tenuicauda	sp.XZ3 (Gao)	#00048 (Nyingchi, Tibet, CHINA) / #03293 (ditto)	n/a
Dichaetophora	tenuicauda	sp.XZ5a (Gao)	#00041 (Nyingchi, Tibet, CHINA)	n/a
Dichaetophora	tenuicauda	sp.XZ5b (Gao)	#06356 (Xishuangbanna, Yunnan, CHINA)	n/a
Dichaetophora	tenuicauda	sp.XZ7 (Gao)	#03292 (Nyingchi, Tibet, CHINA)	n/a
Dichaetophora	tenuicauda	sp.Y1 (Toda)	#00035 (Xishuangbanna, Yunnan, CHINA) / #00490 (ditto) / #00577 (ditto) / #00660–62 (Pu'er, Yunnan, CHINA) / #00664–66 (ditto) / #00668–71 (ditto) / #00673–75 (ditto) / #00676 (ditto; short COI sequence) / #00677–79 (ditto) / #06118 (Xishuangbanna, Yunnan, CHINA) / #06132 (ditto) / #06133 (ditto) / #06279 (Pu'er, Yunnan, CHINA) / #06280 (ditto) / #06291 (Xishuangbanna, Yunnan, CHINA) / #06359–61 …	n/a
Dichaetophora	tenuicauda	sp.Y2a (Toda)	#00036 (Xishuangbanna, Yunnan, CHINA) / #00586 (Pu'er, Yunnan, CHINA) / #06394–97 (Xishuangbanna, Yunnan, CHINA) / #06400–05 (ditto)	n/a
Dichaetophora	tenuicauda	sp.Y2b (Toda)	#03294 (Nyingchi, Tibet, CHINA)	n/a
Dichaetophora	tenuicauda	sp.YL1 (Gao)	#03040 (Yunlin, Taiwan, CHINA)	n/a
Dichaetophora	sinensis	neocirricauda	#03857 (Ranau, Sabah, MALAYSIA)	n/a
Dichaetophora	sinensis	sinensis	#05228 (Sapa, Laocai, VIETNAM) / #06087 (Pu'er, Yunnan, CHINA)	n/a
Dichaetophora	sinensis	sp. aff. abnormis (Gao)	#03864 (Matsuno-cho, Ehime, JAPAN) / #03865 (ditto)	n/a
Dichaetophora	sinensis	sp.1 aff. hainanensis (Gao)	#00038 (Xishuangbanna, Yunnan, CHINA) / #03209–11 (ditto) / #03219–21 (ditto) / #03223 (ditto)	n/a
Dichaetophora	sinensis	sp.2 aff. hainanensis (Gao)	#03866 (Bogor, West Java, INDONESIA) / #03868 (ditto) / #03870 (ditto) / #03872 (ditto)	n/a
Dichaetophora	sinensis	sp.PE12 (Gao)	#03151 (Pu'er, Yunnan, CHINA) / #06236 (Baoshan, Yunnan, CHINA)	n/a
Dichaetophora	trilobita	borneoensis	#03893–96 (Ranau, Sabah, MALAYSIA)	KY809802–05
Dichaetophora	trilobita	flatosternata	#04171–73 (Xishuangbanna, Yunnan, CHINA) / #04175 (ditto) / #04176 (ditto) / #04178 (ditto)	KY809806–11
Dichaetophora	trilobita	heterochroma	#03879–81 (Ranau, Sabah, MALAYSIA) / #03883 (ditto)	KY809812–14 / *******
Dichaetophora	trilobita	javaensis	#03887–89 (Bogor, West Java, INDONESIA) / #03892 (ditto)	KY809815–18
Dichaetophora	trilobita	sumatraensis	#03890 (Jambi, Sumatra, INDONESIA) / #03891 (ditto)	KY809819 / KY809820
Dichaetophora	trilobita	trilobita	#03876 (Ranau, Sabah, MALAYSIA) / #03877 (Ulu Gombak, Selangor, MALAYSIA) / #03878 (ditto) / #03882 (Ranau, Sabah, MALAYSIA)	KY809821–24
Dichaetophora	Ungrouped	sp.2a acutissima group (Toda)	#00034 (Xishuangbanna, Yunnan, CHINA) / #03407–17 (ditto) / #06120 (Xishuangbanna, Yunnan, CHINA) / #06135 (ditto) / #06136 (ditto)	n/a
Dichaetophora	Ungrouped	sp.2b acutissima group (Toda)	#06145 (Xishuangbanna, Yunnan, CHINA) / #06146 (ditto) / #06357 (ditto)	n/a
Dichaetophora	Ungrouped	sp.6 (Toda)	#03809 (Ranau, Sabah, MALAYSIA)	n/a
Dichaetophora	Ungrouped	sp.8 Malaysia (Toda)	#03901 (Ulu Gombak, Selangor, MALAYSIA)	n/a
Dichaetophora	Ungrouped	sp.17 (Toda)	#03822–27 (Bogor, West Java, INDONESIA)	n/a
Dichaetophora	Ungrouped	sp.18 (Toda)	#03847 (Bogor, West Java, INDONESIA)	n/a
Dichaetophora	Ungrouped	sp.HM1 tenuicauda group (Toda)	#00221 (Bogor, West Java, INDONESIA) / #00222 (ditto) / #04008 (ditto)	n/a
Dichaetophora	Ungrouped	sp.HM2 tenuicauda group (Toda)	#04009–11 (Bogor, West Java, INDONESIA)	n/a
Dichaetophora	Ungrouped	sp.JC1 (Gao)	#00587 (Pu'er, Yunnan, CHINA) / #06253 (ditto)	n/a
Dichaetophora	Ungrouped	sp.WTS2 (Gao)	#00488 (Xishuangbanna, Yunnan, CHINA) / #00574 (ditto) / #00576 (ditto) / #03337 (ditto) / #03370–82 (ditto) / #06121 (ditto) / #06122 (ditto)	n/a
Dichaetophora	Ungrouped	sp.XM1a (Gao)	#00686 (Pu'er, Yunnan, CHINA)	n/a
Dichaetophora	Ungrouped	sp.XM1b (Gao)	#06181 (Baoshan, Yunnan, CHINA)
Mulgravea	n/a	detriculata	#06517 (Xishuangbanna, Yunnan, CHINA)	n/a
Mulgravea	n/a	indersinghi	#00759 (Guilin, Guangxi, CHINA)	n/a
Mulgravea	n/a	minima	#06519 (Inarajan, Guam, USA) / #06520 (ditto)	n/a
Mulgravea	n/a	sp.a aff. detriculata (Toda)	#00735 (Guilin, Guangxi, CHINA)	n/a
Mulgravea	n/a	sp.b aff. detriculata (Toda)	#06518 (Xishuangbanna, Yunnan, CHINA)	n/a
Drosophila (Dudaica)	n/a	albipalpis	#03908 (Bogor, West Java, INDONESIA)	MH410632
Drosophila (Dudaica)	n/a	dissimilis	#00430 (Xishuangbanna, Yunnan, CHINA)	MH410646
Drosophila (Dudaica)	n/a	gracilipalpis	#00033 (Xishuangbanna, Yunnan, CHINA) / #00484 (ditto) / #00485 (ditto) / #00491 (ditto) / #00492 (ditto) / #03364 (ditto) / #03423–25 (ditto) / #03902 (Bogor, West Java, INDONESIA) / #06001 (Xishuangbanna, Yunnan, CHINA) / #06002 (ditto) / #06129 (ditto)	MH410614–24 / ***** / *****
Drosophila (Dudaica)	n/a	malayana	#03903 (Ranau, Sabah, MALAYSIA) / #03904 (ditto)	MH410612 / MH410613
Drosophila (Dudaica)	n/a	orthophallata	#03905 (Ranau, Sabah, MALAYSIA) / #03906 (ditto)	MH410644 / MH410645
Drosophila (Dudaica)	n/a	puberula	#00480 (Xishuangbanna, Yunnan, CHINA) / #03365–69 (ditto) / #03426 (ditto)	MH410625–31
Drosophila (Dudaica)	n/a	qiongzhouensis	#03310–15 (Ledong, Hainan, CHINA) / #03418–22 (ditto)	MH410633–42 / *****
Drosophila (Dudaica)	n/a	sp. aff. qiongzhouensis	#03907 (Raub, Pahang, MALAYSIA)	MH410643
* Tentative classification based on the current, morphological diagnosis.
† MOTU: Molecular operational taxonomic unit.
