## Supplemental Table 2 for "Revision of the genus *Dichaetophora* Duda (Diptera: Drosophilidae), part I: DNA barcoding and molecular phylogenetic reconstruction"

### Sheet: Table S2
Table S2. Species/MOTUs and DNA sequences (newly determined ones: MT662140–MT663148) employed in the phylogeny reconstruction. A hyphen (“-”) is used to indicate a case of missing data.
		Genus	Subgenus	Species group	Species/MOTU	Voucher #	GenBank accession number of DNA sequences (or information of WGS sequence data)
							AdSS	ATPsynB	bur	ced-6	eIF3-S8	Pdi	Pgi	RpL3	RpS17	sina	VhaSFD	28S rRNA
In-group
	Focal taxa (pan-Dichaetophora)
		Dichaetophora	n/a	agbo	lindae	#04241	MT662322	MT662423	-	MT662590	MT662685	MT662748	MT662815	MT662897	MT662982	-	MT663127	MT662218
		Dichaetophora	n/a	agbo	ogasawarensis	#02996	MT662277	MT662379	MT662468	MT662548	MT662644	MT662725	MT662783	MT662860	MT662947	MT663021	MT663096	MT662171
		Dichaetophora	n/a	agbo	sakagamii	#04319	MT662323	MT662424	-	MT662592	MT662686	MT662749	-	MT662898	MT662983	MT663052	MT663128	MT662219
		Dichaetophora	n/a	agbo	surukella	#04327	MT662324	MT662425	MT662500	MT662593	MT662687	MT662750	-	MT662899	-	MT663053	-	MT662220
		Dichaetophora	n/a	agbo	delicata	#04209	MT662321	MT662422	-	-	MT662684	-	MT662814	-	-	-	-	MT662217
		Dichaetophora	n/a	agbo	sp. aff. magnidentata or flava (Toda-Gao)	#00015	MT662250	-	MT662450	MT662521	-	-	-	-	MT662924	-	-	MT662140
		Dichaetophora	n/a	agbo	sp. aff. raridentata (Gao)	#00581	MT662263	MT662363	MT662458	MT662534	MT662628	-	-	-	MT662934	-	MT663081	MT662155
		Dichaetophora	n/a	agbo	sp.4 aff. flava (Toda)	#04353	-	MT662426	-	MT662591	MT662688	-	MT662816	-	-	MT663054	MT663129	MT662221
		Dichaetophora	n/a	agbo	sp. aff. sakagamii (Katoh)	#06389	MT662338	MT662439	-	MT662606	MT662703	-	-	MT662911	MT662996	MT663064	MT663141	MT662236
		Dichaetophora	n/a	agbo	sp.BG1 (Toda)	#04359	MT662325	-	MT662501	MT662594	MT662689	-	-	-	-	-	MT663130	MT662222
		Dichaetophora	n/a	agbo	sp.BN2 (Gao)	#00690	MT662271	MT662372	MT662464	MT662542	MT662637	-	MT662778	MT662853	MT662940	-	MT663089	MT662164
		Dichaetophora	n/a	agbo	sp.C5 (Toda)	#04374	MT662326	MT662427	-	MT662595	MT662690	-	-	MT662900	MT662984	MT663055	MT663131	MT662223
		Dichaetophora	n/a	agbo	sp.DHS1a (Gao)	#03300	MT662289	MT662390	MT662475	MT662558	MT662654	MT662731	MT662788	MT662868	MT662957	MT663028	MT663107	MT662183
		Dichaetophora	n/a	agbo	sp.DLS4a (Gao)	#03098	MT662283	MT662385	-	MT662553	-	-	-	-	-	-	MT663102	MT662177
		Dichaetophora	n/a	agbo	sp.EM1 (Gao)	#06376	MT662337	MT662438	MT662511	MT662605	MT662702	-	MT662827	MT662910	MT662995	-	-	MT662235
		Dichaetophora	n/a	agbo	sp.G2a (Toda)	#03093	MT662281	MT662383	-	MT662551	MT662648	-	-	MT662863	MT662951	MT663024	MT663100	MT662175
		Dichaetophora	n/a	agbo	sp.G3a (Toda)	#03097	MT662282	MT662384	-	MT662552	MT662649	MT662728	MT662785	MT662864	MT662952	MT663025	MT663101	MT662176
		Dichaetophora	n/a	agbo	sp.GX1a (Toda)	#00562	MT662262	MT662362	-	MT662533	MT662627	MT662716	-	MT662844	MT662933	MT663009	MT663080	MT662154
		Dichaetophora	n/a	agbo	sp.HM2 agbo group (Toda)	#00253	MT662253	-	MT662452	MT662524	-	-	-	-	-	-	MT663073	MT662144
		Dichaetophora	n/a	agbo	sp.HM6 agbo group (Toda)	#00266	MT662254	-	-	MT662525	-	-	-	-	MT662926	-	-	MT662145
		Dichaetophora	n/a	agbo	sp.HN4 (Toda)	#00056	MT662252	MT662352	-	-	-	-	-	MT662837	MT662925	-	MT663071	MT662142
		Dichaetophora	n/a	agbo	sp.HS10a (Gao)	#01488	MT662275	MT662377	MT662467	-	MT662642	MT662723	MT662781	MT662858	MT662945	-	MT663094	MT662169
		Dichaetophora	n/a	agbo	sp.HS5 (Gao)	#03301	MT662290	MT662391	MT662476	MT662559	MT662655	MT662732	MT662789	MT662869	MT662958	MT663029	MT663108	MT662184
		Dichaetophora	n/a	agbo	sp.HS7a (Gao)	#00433	MT662257	MT662357	MT662455	MT662529	MT662622	-	MT662769	MT662841	MT662929	-	MT663077	MT662149
		Dichaetophora	n/a	agbo	sp.JF4 (Gao)	#03348	MT662291	MT662392	MT662477	MT662560	MT662656	MT662733	MT662790	-	MT662959	MT663030	MT663109	MT662185
		Dichaetophora	n/a	agbo	sp.JF5 (Gao)	#03354	MT662292	MT662393	-	MT662561	MT662657	MT662734	MT662791	MT662870	MT662960	MT663031	MT663110	MT662186
		Dichaetophora	n/a	agbo	sp.JF8 (Gao)	#03358	MT662294	MT662395	MT662478	MT662563	MT662658	-	-	MT662871	-	MT663032	-	MT662188
		Dichaetophora	n/a	agbo	sp.JF12 (Gao)	#03357	MT662293	MT662394	-	MT662562	-	-	-	-	-	-	-	MT662187
		Dichaetophora	n/a	agbo	sp.K1 (Toda)	#04389	MT662327	MT662428	MT662502	MT662596	MT662691	-	MT662817	MT662901	-	MT663056	MT663132	MT662224
		Dichaetophora	n/a	agbo	sp.PE1 (Gao)	#00601	MT662266	MT662367	MT662461	MT662538	MT662632	MT662718	MT662773	MT662848	MT662936	MT663012	MT663084	MT662159
		Dichaetophora	n/a	agbo	sp.PE8 (Gao)	#00658	MT662268	MT662369	-	-	MT662634	MT662720	MT662775	MT662850	-	MT663014	MT663086	MT662161
		Dichaetophora	n/a	agbo	sp.PE9 (Gao)	#00659	MT662269	MT662370	-	MT662540	MT662635	-	MT662776	MT662851	MT662938	MT663015	MT663087	MT662162
		Dichaetophora	n/a	agbo	sp.SX1 (Gao)	#03186	MT662285	MT662387	MT662472	MT662555	MT662651	MT662730	MT662786	MT662866	MT662953	-	MT663104	MT662179
		Dichaetophora	n/a	agbo	sp.TPS1 (Gao)	#03174	MT662284	MT662386	MT662471	MT662554	MT662650	MT662729	-	MT662865	-	-	MT663103	MT662178
		Dichaetophora	n/a	agbo	sp.TW1 (Gao)	#03060	MT662279	MT662381	MT662470	MT662550	MT662646	MT662727	MT662784	MT662862	MT662949	MT663023	MT663098	MT662173
		Dichaetophora	n/a	agbo	sp.V3a (Toda)	#00268	-	MT662354	-	MT662526	MT662619	-	MT662766	MT662839	-	-	MT663074	MT662146
		Dichaetophora	n/a	agbo	sp.WTS5 (Gao)	#00501	MT662259	MT662359	-	MT662531	MT662624	MT662714	-	-	MT662931	-	-	MT662151
		Dichaetophora	n/a	agbo	sp.WTS6 (Gao)	#00555	MT662260	MT662360	MT662456	-	MT662625	-	-	MT662842	MT662932	MT663007	MT663078	MT662152
		Dichaetophora	n/a	agbo	sp.WTS7a (Gao)	#00556	MT662261	MT662361	MT662457	MT662532	MT662626	MT662715	-	MT662843	-	MT663008	MT663079	MT662153
		Dichaetophora	n/a	agbo	sp.WTS8c (Gao)	#03079	MT662280	MT662382	-	-	MT662647	-	-	-	MT662950	-	MT663099	MT662174
		Dichaetophora	n/a	agbo	sp.XZ4a (Gao)	#00044	MT662251	-	-	MT662522	-	-	-	MT662836	-	-	-	MT662141
		Dichaetophora	n/a	acutissima	acutissima	#06138	MT662334	MT662435	MT662508	MT662603	MT662699	MT662754	MT662824	MT662908	MT662992	MT663061	MT663138	MT662232
		Dichaetophora	n/a	acutissima	cyanea	#03286	MT662288	MT662389	MT662474	MT662557	MT662653	-	MT662787	-	MT662956	MT663027	MT663106	MT662182
		Dichaetophora	n/a	acutissima	harpophallata	#03400	MT662298	MT662400	MT662481	MT662567	MT662662	MT662736	MT662796	MT662875	MT662961	MT663034	-	MT662193
		Dichaetophora	n/a	acutissima	pseudocyanea	#06083	MT662331	MT662433	MT662505	MT662600	MT662696	-	MT662821	MT662905	MT662989	-	MT663135	MT662229
		Dichaetophora	n/a	acutissima	sp.DLS5 (Gao)	#00420	MT662256	MT662356	MT662454	MT662528	MT662621	-	MT662768	-	MT662928	-	MT663076	MT662148
		Dichaetophora	n/a	acutissima	sp.HS6 (Gao)	#03385	-	MT662399	-	MT662566	MT662661	-	MT662795	MT662874	-	MT663033	-	MT662192
		Dichaetophora	n/a	acutissima	sp.HTX1 (Gao)	#00450	MT662258	MT662358	-	MT662530	MT662623	MT662713	-	-	MT662930	-	-	MT662150
		Dichaetophora	n/a	acutissima	sp.TW6 (Gao)	#03046	MT662278	MT662380	MT662469	MT662549	MT662645	MT662726	-	MT662861	MT662948	MT663022	MT663097	MT662172
		Dichaetophora	n/a	acutissima	sp.TW8 (Gao)	#03584	MT662303	MT662405	-	MT662572	MT662666	-	MT662799	MT662880	MT662964	-	MT663114	MT662198
		Dichaetophora	n/a	tenuicauda	emeishanensis	#06076	MT662330	MT662432	MT662504	MT662599	MT662695	MT662752	MT662820	MT662904	MT662988	MT663058	-	MT662228
		Dichaetophora	n/a	tenuicauda	facilis	#06088	MT662333	MT662434	MT662507	MT662602	MT662698	MT662753	MT662823	MT662907	MT662991	MT663060	MT663137	MT662231
		Dichaetophora	n/a	tenuicauda	presuturalis	#06503	MT662339	-	MT662512	MT662607	-	MT662756	-	MT662912	MT662997	-	-	MT662237
		Dichaetophora	n/a	tenuicauda	pseudotenuicauda	#02987	MT662276	MT662378	-	MT662547	MT662643	MT662724	MT662782	MT662859	MT662946	MT663020	MT663095	MT662170
		Dichaetophora	n/a	tenuicauda	tenuicauda	#03938	MT662317	MT662418	MT662496	MT662586	MT662680	MT662746	MT662810	MT662893	MT662978	MT663048	MT663125	MT662213
		Dichaetophora	n/a	tenuicauda	sp.1 aff. facilis (Gao)	#03991	MT662318	MT662419	MT662497	MT662587	MT662681	-	MT662811	MT662894	MT662979	MT663049	-	MT662214
		Dichaetophora	n/a	tenuicauda	sp.2 aff. facilis (Gao)	#04000	MT662319	MT662420	MT662498	MT662588	MT662682	MT662747	MT662812	MT662895	MT662980	MT663050	-	MT662215
		Dichaetophora	n/a	tenuicauda	sp.4 aff. facilis (Katoh)	#06072	MT662329	MT662431	MT662503	MT662598	MT662694	MT662751	MT662819	MT662903	MT662987	-	MT663134	MT662227
		Dichaetophora	n/a	tenuicauda	sp.DLS3a (Gao) + sp.DLS3b (Gao)	#00415	MT662255	MT662355	MT662453	MT662527	MT662620	-	MT662767	MT662840	MT662927	-	MT663075	MT662147
						#03205	MT662286	MT662388	-	MT662556	MT662652	-	-	MT662867	MT662954	MT663026	MT663105	MT662180
		Dichaetophora	n/a	tenuicauda	sp.GL2 (Gao)	#00590	MT662265	MT662366	MT662460	MT662537	MT662631	-	MT662772	MT662847	MT662935	MT663011	MT663083	MT662158
		Dichaetophora	n/a	tenuicauda	sp.V1 (Toda)	#00628	MT662267	MT662368	MT662462	MT662539	MT662633	MT662719	MT662774	MT662849	MT662937	MT663013	MT663085	MT662160
		Dichaetophora	n/a	tenuicauda	sp.Y1 (Toda)	#00660	MT662270	MT662371	MT662463	MT662541	MT662636	MT662721	MT662777	MT662852	MT662939	MT663016	MT663088	MT662163
		Dichaetophora	n/a	tenuicauda	sp.Y2a (Toda)	#00586	MT662264	MT662364	-	MT662535	MT662629	MT662717	MT662770	MT662845	-	-	-	MT662156
		Dichaetophora	n/a	sinensis†	neocirricauda	#03857	MT662309	MT662412	MT662489	MT662578	MT662673	-	MT662804	MT662887	-	MT663042	-	MT662205
		Dichaetophora	n/a	sinensis	sinensis	#06087	MT662332	-	MT662506	MT662601	MT662697	-	MT662822	MT662906	MT662990	MT663059	MT663136	MT662230
		Dichaetophora	n/a	sinensis	sp. aff. abnormis (Gao)	#03864	MT662310	MT662413	MT662490	MT662579	-	-	MT662805	-	MT662971	-	-	MT662206
		Dichaetophora	n/a	sinensis	sp.1 aff. hainanensis (Gao)	#03209	MT662287	-	MT662473	-	-	-	-	-	MT662955	-	-	MT662181
		Dichaetophora	n/a	sinensis	sp.2 aff. hainanensis (Gao)	#03868	MT662311	-	-	MT662580	MT662674	-	-	MT662888	MT662972	MT663043	MT663121	MT662207
		Dichaetophora	n/a	trilobita	trilobita	#03877	MT662312	MT662414	MT662491	MT662581	MT662675	MT662743	-	-	MT662973	-	-	MT662208
		Dichaetophora	n/a	trilobita	heterochroma	#03879	MT662313	MT662415	MT662492	MT662582	MT662676	-	MT662806	MT662889	MT662974	MT663044	MT663122	MT662209
		Dichaetophora	n/a	trilobita	borneoensis	#03895	MT662314	MT662416	MT662493	MT662583	MT662677	-	MT662807	MT662890	MT662975	MT663045	MT663123	MT662210
		Dichaetophora	n/a	Ungrouped	sp.2a acutissima group (Toda)	#03408	MT662299	MT662401	MT662482	MT662568	MT662663	MT662737	MT662797	MT662876	MT662962	MT663035	MT663112	MT662194
		Dichaetophora	n/a	Ungrouped	sp.2b acutissima group (Toda)	#06145	MT662335	MT662436	MT662509	-	MT662700	MT662755	MT662825	-	MT662993	MT663062	MT663139	MT662233
		Dichaetophora	n/a	Ungrouped	sp.6 (Toda)	#03809	MT662304	MT662406	MT662483	MT662573	MT662667	MT662740	MT662800	MT662881	MT662965	MT663036	MT663115	MT662199
		Dichaetophora	n/a	Ungrouped	sp.8 Malaysia (Toda)	#03901	MT662315	-	MT662494	MT662584	MT662678	MT662744	MT662808	MT662891	MT662976	MT663046	MT663124	MT662211
		Dichaetophora	n/a	Ungrouped	sp.17 (Toda)	#03823	MT662308	MT662411	MT662488	MT662577	MT662672	-	MT662803	MT662886	MT662970	MT663041	MT663120	MT662204
		Dichaetophora	n/a	Ungrouped	sp.HM1 tenuicauda group (Toda)	#00222	-	MT662353	MT662451	MT662523	MT662618	MT662712	MT662765	MT662838	-	MT663006	MT663072	MT662143
		Dichaetophora	n/a	Ungrouped	sp.HM2 tenuicauda group (Toda)	#04010	MT662320	MT662421	MT662499	MT662589	MT662683	-	MT662813	MT662896	MT662981	MT663051	MT663126	MT662216
		Dichaetophora	n/a	Ungrouped	sp.JC1 (Gao)	#00587	-	MT662365	MT662459	MT662536	MT662630	-	MT662771	MT662846	-	MT663010	MT663082	MT662157
		Dichaetophora	n/a	Ungrouped	sp.WTS2 (Gao)	#03374	MT662297	MT662398	MT662480	-	MT662660	MT662735	MT662794	MT662873	-	-	MT663111	MT662191
		Dichaetophora	n/a	Ungrouped	sp.XM1b (Gao)	#06181	MT662336	MT662437	MT662510	MT662604	MT662701	-	MT662826	MT662909	MT662994	MT663063	MT663140	MT662234
		Drosophila	Dudaica	n/a	malayana	#03904	MT662316	MT662417	MT662495	MT662585	MT662679	MT662745	MT662809	MT662892	MT662977	MT663047	-	MT662212
		Drosophila	Dudaica	n/a	puberula	#03365	MT662296	MT662397	MT662479	MT662565	-	-	MT662793	MT662872	-	-	-	MT662190
		Drosophila	Dudaica	n/a	qiongzhouensis	#03420	MT662300	MT662402	-	MT662569	MT662664	MT662738	-	MT662877	MT662963	-	MT663113	MT662195
		Mulgravea	n/a	n/a	detriculata	#06517	MT662340	MT662440	MT662513	MT662608	MT662704	MT662757	MT662828	MT662913	-	-	MT663142	MT662238
		Mulgravea	n/a	n/a	indersinghi	#00759	MT662273	MT662374	MT662466	MT662544	MT662639	-	MT662780	MT662855	MT662942	MT663017	MT663091	MT662166
		Mulgravea	n/a	n/a	minima	#06519	MT662341	MT662441	MT662514	MT662609	MT662705	MT662758	MT662829	MT662914	MT662998	-	MT663143	MT662239
		Mulgravea	n/a	n/a	sp.a aff. detriculata (Toda)	#00735	MT662272	MT662373	MT662465	MT662543	MT662638	MT662722	MT662779	MT662854	MT662941	-	MT663090	MT662165
	Other taxa
		Dettopsomyia	n/a	fuscimana	nigrovittata	#01178	MT662274	MT662376	-	MT662546	MT662641	-	-	MT662857	MT662944	MT663019	MT663093	MT662168
		Drosophila	Dorsilopha	fuscimana	busckii*	-	JXOY01011289	JXOY01001433	JXOY01010219	JXOY01007094	JXOY01000562	JXOY01010755	JXOY01002918	JXOY01006081	JXOY01002788	JXOY01008906	JXOY01004136	JXOY01005876
		Drosophila	Drosophila	immigrans	albomicans*	-	JXOX01005004	ACVV01095625	ACVV01095953	JXOX01000917	JXOX01010708	JXOX01002199	ACVV01139917	JXOX01003512	JXOX01024176	JXOX01013876	JXOX01036341	JXOX01025941
		Drosophila	Drosophila	Ungrouped	repletoides	#06523	MT662344	-	MT662517	MT662612	MT662708	-	MT662832	MT662916	MT663001	MT663067	MT663145	MT662242
		Drosophila	Siphlodora	repleta	mojavensis*	-	AAPU01011147	AAPU01011522	AAPU01010684	AAPU01010044	AAPU01010180	AAPU01011533	AAPU01010162	AAPU01010962	AAPU01011563	AAPU01011503	AAPU01010699	AAPU01010424
		Drosophila	Siphlodora	robusta	lacertosa*	-	SCEA01000007	SCEA01000861	SCEA01000177	SCEA01000145	SCEA01000072	SCEA01000636	SCEA01000067	SCEA01000600	SCEA01000587	SCEA01000783	SCEA01000063	SCEA01006410
		Drosophila	Siphlodora	robusta	robusta*	-	SCDW01001187	SCDW01009640	SCDW01002713	SCDW01018689	SCDV01000054	SCDW01014522	SCDW01000546	SCDW01002708	SCDW01017556	SCDW01023573	SCDW01000114	SCDW01041436
		Drosophila	Siphlodora	virilis	americana*	-	CWKB01017766	CWKB01013208	CWKB01005221	CWKB01008785	CWKB01009300	CWKB01013793	CWKB01009765	CWKB01018060	CWKB01013324	CWKB01013066	CWKB01005977	-
		Drosophila	Siphlodora	virilis	virilis*	-	AANI01017182	AANI01017365	AANI01016308	AANI01011008	AANI01014865	AANI01017446	AANI01014779	AANI01017147	AANI01017377	QMEO02000211	AANI01016165	AANI01014064
		Drosophila	Sophophora	ananassae	ananassae*	-	AAPP01019540	AAPP01019274	AAPP01015677	AAPP01018704	AAPP01018771	AAPP01019344	AAPP01018709	AAPP01019560	AAPP01019275	AAPP01019325	AAPP01015987	AAPP01017650
		Drosophila	Sophophora	ananassae	bipectinata*	-	LYTD01011795	LYTD01011942	LYTD01005702	LYTD01015057	AFFE02007332	LYTD01009439	AFFE02008310	LYTD01012471	LYTD01035796	LYTD01024106	LYTD01002171	LYTD01000041
		Drosophila	Sophophora	melanogaster	elegans*	-	AFFF02007037	AFFF02005872	AFFF02008267	AFFF02007165	AFFF02007556	AFFF02006655	AFFF02005722	AFFF02006715	AFFF02007435	AFFF02007860	AFFF02005907	AFFF02002206
		Drosophila	Sophophora	melanogaster	ficusphila	-	AFFG02007817	AFFG02007264	AFFG02007400	AFFG02007501	AFFG02007899	AFFG02008332	AFFG02007467	AFFG02007246	AFFG02007264	AFFG02007386	AFFG02008482	AFFG02005833
		Drosophila	Sophophora	melanogaster	melanogaster*	-	PGRW01000004	PGRW01000003	PGRW01000001	PGRW01000002	PGRW01000002	PGRW01000003	PGRW01000002	PGRW01000004	PGRW01000003	PGRW01000003	PGRW01000001	PGRW01000007
		Drosophila	Sophophora	melanogaster	simulans*	-	JMCE01000007	JMCE01000005	JMCE01000001	JMCE01000003	JMCE01000003	JMCE01000005	JMCE01000003	JMCE01000007	JMCE01000005	JMCE01000005	JMCE01000001	JMCE01000013
		Drosophila	Sophophora	melanogaster	suzukii*	-	AWUT01014320	CAKG01032609	CAKG01055536	CAKG01020245	CAKG01037188	CAKG01060467	CAKG01035649	CAKG01036015	CAKG01001896	CAKG01014713	CAKG01011471	CAKG01051672
		Drosophila	Sophophora	montium	kikkawai*	-	AFFH02006256	AFFH02006979	AFFH02007503	AFFH02006911	AFFH02006482	AFFH02006473	AFFH02007704	AFFH02008273	AFFH02006979	AFFH02006971	AFFH02007505	AFFH02008343
		Drosophila	Sophophora	obscura	obscura*	-	BDQP01000013	BDQP01000028	BDQP01000126	BDQP01000415	BDQP01000187	BDQP01000019	BDQP01000160	BDQP01000014	BDQP01000080	BDQP01000038	BDQP01000221	BDQP01000491
		Drosophila	Sophophora	obscura	pseudoobscura*	-	AAFS01000028	AAFS01001126	AAFS01000007	AAFS01001334	AAFS01000714	AAFS01000266	AAFS01000274	AAFS01001484	AAFS01000863	AAFS01000837	AAFS01000199	AADE02000158
		Idiomyia	n/a	n/a	grimshawi*	-	AAPT01018751	AAPT01020539	AAPT01021746	AAPT01021596	AAPT01021570	AAPT01020645	AAPT01020784	AAPT01018771	AAPT01020574	AAPT01020608	AAPT01021727	AAPT01019954
		Hirtodrosophila	n/a	hirticornis	mediohispida	#06521	MT662342	MT662442	MT662515	MT662610	MT662706	MT662759	MT662830	-	MT662999	MT663065	-	MT662240
		Hirtodrosophila	n/a	quadrivittata	histrioides	#06522	MT662343	MT662443	MT662516	MT662611	MT662707	MT662760	MT662831	MT662915	MT663000	MT663066	MT663144	MT662241
		Hypselothyrea	n/a	n/a	guttata	#03549	MT662301	MT662403	-	MT662570	MT662665	-	MT662798	MT662878	-	-	-	MT662196
		Liodrosophila	n/a	n/a	aerea	#00827	-	MT662375	-	MT662545	MT662640	-	-	MT662856	MT662943	MT663018	MT663092	MT662167
		Microdrosophila	n/a	n/a	maculata	#03566	MT662302	MT662404	-	MT662571	-	MT662739	-	MT662879	-	-	-	MT662197
		Mycodrosophila	n/a	n/a	basalis	#06529	MT662348	MT662446	-	-	-	-	-	MT662920	-	-	-	MT662246
		Mycodrosophila	n/a	n/a	erecta	#06528	MT662347	MT662445	-	MT662614	-	MT662762	-	MT662919	-	-	-	MT662245
		Mycodrosophila	n/a	n/a	gratiosa	#06531	MT662350	MT662448	MT662520	MT662616	MT662711	MT662764	MT662835	MT662922	MT663004	MT663070	MT663147	MT662248
		Mycodrosophila	n/a	n/a	poecilogastra	#06526	MT662346	-	-	-	-	-	-	MT662918	-	-	-	MT662244
		Mycodrosophila	n/a	n/a	takachihonis	#06530	MT662349	MT662447	MT662519	MT662615	MT662710	MT662763	MT662834	MT662921	MT663003	MT663069	MT663146	MT662247
		Scaptomyza	Scaptomyza	n/a	flava*	-	RKRM01000295	RKRM01000033	RKRM01000479	RKRM01000154	RKRM01000016	RKRM01000052	RKRM01000128	RKRM01000038	RKRM01000007	RKRM01000211	RKRM01002666	RKRM01000660
		Zaprionus	n/a	vittiger	indianus*	-	LWKS01000110	LWKS01000918	LWKS01019737	LWKS01009034	LWKS01014956	LWKS01001040	LWKS01001399	LWKS01008056	LWKS01000815	LWKS01010213	LWKS01019232	LWKS01000323
		Zygothrica	n/a	samoaensis	leptorostra	#06524	MT662345	MT662444	MT662518	MT662613	MT662709	MT662761	MT662833	MT662917	MT663002	MT663068	-	MT662243
Out-group
		Chymomyza	n/a	fuscimana	amoena	#06534	MT662351	MT662449	-	MT662617	-	-	-	MT662923	MT663005	-	MT663148	MT662249
		Colocasiomyia	n/a	gigantea	longifilamentata	#05425	-	MT662430	-	-	MT662693	-	MT662818	-	MT662986	-	MT663133	MT662226
		Impatiophila	n/a	yapingi	yapingi	#04483	MT662328	MT662429	-	MT662597	MT662692	-	-	MT662902	MT662985	MT663057	-	MT662225
		Scaptodrosophila	n/a	rufifrons	lebanonensis*	-	JXPJ01024746	JXPJ01000212	JXPJ01017610	JXPJ01032668	JXPJ01008338	JXPJ01010972	JXPJ01010227	JXPJ01022153	JXPJ01007390	JXPJ01007878	QMEN01000211	JXPJ01000338
* Whole genome sequence available.
† Tentative classification.
